# The expanded *Bostrychia moritziana* genome unveils evolution in the most diverse and complex order of red algae

**DOI:** 10.1101/2025.02.11.637652

**Authors:** Romy Petroll, John A. West, Michael Ogden, Owen McGinley, Rory J. Craig, Susana M. Coelho, Michael Borg

## Abstract

Red seaweeds form part of an ancient lineage of eukaryotes that were one of the first to evolve multicellularity. Although they share a common evolutionary origin with modern-day plants and display complex multicellular development, we still lack comprehensive genome data from the most highly-evolved groups of red algae. Here, we present a chromosome-level genome assembly of *Bostrychia moritziana*, a species that is classified into the Rhodomelaceae family of the Ceramiales order, both of which constitute the largest and most diverse family and order of red algae, respectively. Contrary to the commonly held view that red algae generally have small genomes, we report significant genome size expansion in *Bostrychia* and other Ceramiales species, which we posit as one of at least three independent genome expansion events that occurred during red algal evolution. Our analyses suggest that these expansions do not involve polyploidy or ancient whole genome duplications, but in the case of *Bostrychia* appear to be largely driven by the dramatic proliferation of a single lineage of giant *Plavaka* DNA transposons. Consistent with increased genome size, we identify a substantial increase in gene content in *Bostrychia* that was shaped both by *de novo* gene emergence and by the amplification of gene families in common with other Ceramiales seaweeds, providing key insight into the genetic adaptations underpinning the evolutionary success of this species-rich order. Finally, our sex-specific assemblies enabled us to resolve the UV sex chromosomes in *Bostrychia*, which feature expanded gene-rich sex-linked regions. Notably, these sex-linked regions each harbour a distinct TALE-HD transcription factor orthologous to ancient regulators of haploid-diploid transitions in other multicellular lineages. Together, our findings offer a unique perspective of the genomic adaptations driving red algal diversity and demonstrate how this highly successful group of red seaweeds can provide insight into the evolutionary origins and universal principles of complex multicellular plant life.
