## Supplemental Table 2 for "The expanded *Bostrychia moritziana* genome unveils evolution in the most diverse and complex order of red algae"

### Sheet: FACS results
Supplemental Table 2. Results of flow cytometry DNA content estimations in red algae.
Species	Strain	Origin	Reference species	Estimated genome size (Gb)	Standard deviation	Estimated genome content (pg)
Bostrychia scorpioides	JW4873		Maize (5.31054 Gbp)	3.64	0.21	3.72
Bostrychia flagellifera	JW3553		Maize (5.31054 Gbp)	3.59	0.19	3.67
Bostrychia montagnei	JW2927		Maize (5.31054 Gbp)	1.9	0.13	1.94
Polysiphonia senticulosa	KU-0950		Maize (5.31054 Gbp)	1.22	0.1	1.25
Caloglossa monosticha male	JW4013		Maize (5.31054 Gbp)	1.65	0.11	1.69
Bm3235 female	3235	SA, Beachwood	Maize (5.31054 Gbp)	2.59	0.1	2.65
Bm3235 male	3235	SA, Beachwood	Maize (5.31054 Gbp)	2.74	0.13	2.8
Bm3235 spermatia	3235	SA, Beachwood	Maize (5.31054 Gbp)	2.74	0.14	2.8
Bm3235 tetraspores	3235	SA, Beachwood	Maize (5.31054 Gbp)	2.7	0.11	2.76
Bm3235 tetrasporophyte	3235	SA, Beachwood	Maize (5.31054 Gbp)	2.58	0.15	2.64
