## Supplemental Table 3 for "The expanded *Bostrychia moritziana* genome unveils evolution in the most diverse and complex order of red algae"

### Sheet: Red algal species
Supplemental Table 3. Species datasets, sequencing and assembly information. Summary of red algal species used in this study with provided sources of genome assemblies, gene annotations and public sequencing reads used.
Class	Order	Species	Strain	Sampling location	Genome dataset	Gene annotation	Number genes (Isoform & TE-genes filtered)	Public datasets (RNA-seq & Nanopore seq)
Cyanidiophyceae	Galdieriales	Galdieria sulphuraria	SAG21		http://porphyra.rutgers.edu/bindex.php, Gsulp_SAG21.gmc.fa	http://porphyra.rutgers.edu/bindex.php, Gsulp_SAG21.aa	5584
Cyanidiophyceae	Galdieriales	Galdieria phlegrea			http://porphyra.rutgers.edu/bindex.php, Gphleg_Soos.gmc.fa; Rossoni et al., 2019 10.7554/eLife.45017	http://porphyra.rutgers.edu/bindex.php, Gphleg_Soos.aa.fa; Rossoni et al., 2019 10.7554/eLife.45017	6125 (unfiltered)
Cyanidiophyceae	Cyanidiales	Cyanidioschyzon merolae			https://www.ncbi.nlm.nih.gov/datasets/genome/GCF_000091205.1/	https://www.ncbi.nlm.nih.gov/datasets/genome/GCF_000091205.1/	4698
Cyanidiophyceae	Cyanidiales	Cyanidiococcus yangmingshanensis			https://www.ncbi.nlm.nih.gov/datasets/genome/GCA_013995675.1/	https://www.ncbi.nlm.nih.gov/datasets/genome/GCA_013995675.1/	5151
Bangiophyceae	Bangiales	Pyropia yezoensis			https://www.ncbi.nlm.nih.gov/datasets/genome/GCA_009829735.1/	https://www.ncbi.nlm.nih.gov/datasets/genome/GCA_009829735.1/	12463
Bangiophyceae	Bangiales	Porphyra umbilicalis			https://www.ncbi.nlm.nih.gov/datasets/genome/GCA_002049455.2/	https://www.ncbi.nlm.nih.gov/datasets/genome/GCA_002049455.2/	13059
Bangiophyceae	Bangiales	Porphyra haitanensis			http://porphyra.rutgers.edu/bindex.php, Porphyra_haitanensis_v1_genome	http://porphyra.rutgers.edu/bindex.php, Porphyra_haitanensis_v1_proteins.fa	10224 (just isoform filtered)
Porphyridiophyceae	Porphyridiales	Porphyridium purpureum			https://www.ncbi.nlm.nih.gov/datasets/genome/GCA_008690995.1/	https://www.ncbi.nlm.nih.gov/datasets/genome/GCA_008690995.1/	9201
Stylonematophyceae	Stylonematales	Rhodosorus marinus			https://www.ncbi.nlm.nih.gov/datasets/genome/GCA_029953675.1/	https://www.ncbi.nlm.nih.gov/datasets/genome/GCA_029953675.1/	8463
Florideophyceae	Gigartinales	Chondrus crispus			https://www.ncbi.nlm.nih.gov/datasets/genome/GCF_000350225.1/	https://www.ncbi.nlm.nih.gov/datasets/genome/GCF_000350225.1/	8615
Florideophyceae	Gigartinales	Kappaphycus alvarezii			https://www.ncbi.nlm.nih.gov/datasets/genome/GCA_002205965.3/	Own annotation	6672	SRR7637208, SRR7637235, SRR7637249, SRR7637250, SRR7637252, SRR7637253
Florideophyceae	Bonnemaisoniales	Asparagopsis taxiformis			https://www.ncbi.nlm.nih.gov/datasets/genome/GCA_030407315.1/	Own annotation	14903	SRR18250857, SRR18250859, SRR18250860, SRR18250861, SRR18250862, SRR18250863
Florideophyceae	Gracilariales	Gracilaria domingensis			https://www.ncbi.nlm.nih.gov/datasets/genome/GCA_022539475.1/	https://www.ncbi.nlm.nih.gov/datasets/genome/GCA_022539475.1/	11178
Florideophyceae	Gracilariales	Gracilariopsis chorda			https://www.ncbi.nlm.nih.gov/datasets/genome/GCA_003194525.1/	https://www.ncbi.nlm.nih.gov/datasets/genome/GCA_003194525.1/	10184
Florideophyceae	Gracilariales	Gracilaria vermiculophylla			https://rhodoexplorer.sb-roscoff.fr/downloads/Gracilaria-vermiculophylla.tar.gz	Rhodoexplorer, Gracilaria-vermiculophylla.fa	6662
Florideophyceae	Gracilariales	Crassa (Gracilaria) caudata			https://rhodoexplorer.sb-roscoff.fr/downloads/Gracilaria-caudata.tar.gz	Rhodoexplorer, Gracilaria-caudata.fa	8681
Florideophyceae	Gracilariales	Gracilaria gracilis			https://rhodoexplorer.sb-roscoff.fr/downloads/Gracilaria-gracilis.tar.gz	Rhodoexplorer, Gracilaria-gracilis.fa	9252
Florideophyceae	Gracilariales	Agarophyton chilense (Gracilaria chilensis)			https://rhodoexplorer.sb-roscoff.fr/downloads/Gracilaria-chilensis.tar.gz	Rhodoexplorer, Gracilaria-chilensis.fa	7612
Florideophyceae	Ceramiales	Griffithsia pacifica			Zhang, J., Ma, J., Liu, D. et al. Structure of phycobilisome from the red alga Griffithsia pacifica. Nature 551, 57–63 (2017). https://doi.org/10.1038/nature24278	Own annotation	9334	https://doi.org/10.1038/nature24278
Florideophyceae	Ceramiales	Chondria armata			https://www.ncbi.nlm.nih.gov/datasets/genome/GCA_021653855.1/	Own annotation	20631	SRR15927348
Florideophyceae	Ceramiales	Digenea simplex			https://www.ncbi.nlm.nih.gov/datasets/genome/GCA_004798425.1/	Own annotation	28013	SRR8325637
Florideophyceae	Ceramiales	Bostrychia moritziana male & female gametophytes	JW3235	Beachwood,Durban,Natal,SAF	This study	Own annotation	15338

### Sheet: DS1
Supplemental Table 3. Species datasets, sequencing and assembly information. Datset 1 (DS1) used to build the conserved orthologous set of protein sequences used for gene annotations.
Class	Order	Species
Cyanidiophyceae	Galdieriales	Galdieria sulphuraria
Cyanidiophyceae	Galdieriales	Galdieria phlegrea
Cyanidiophyceae	Cyanidiales	Cyanidioschyzon merolae
Cyanidiophyceae	Cyanidiales	Cyanidiococcus yangmingshanensis
Bangiophyceae	Bangiales	Pyropia yezoensis
Bangiophyceae	Bangiales	Porphyra umbilicalis
Bangiophyceae	Bangiales	Porphyra haitanensis
Porphyridiophyceae	Porphyridiales	Porphyridium purpureum
Stylonematophyceae	Stylonematales	Rhodosorus marinus
Florideophyceae	Gigartinales	Chondrus crispus
Florideophyceae	Gracilariales	Gracilaria domingensis
Florideophyceae	Gracilariales	Gracilariopsis chorda
Florideophyceae	Gracilariales	Gracilaria vermiculophylla
Florideophyceae	Gracilariales	Crassa (Gracilaria) caudata
Florideophyceae	Gracilariales	Gracilaria gracilis
Florideophyceae	Gracilariales	Agarophyton chilense (Gracilaria chilensis)

### Sheet: DS2
Supplemental Table 3. Species datasets, sequencing and assembly information. Datset 2 (DS2) used for the analysis of expanded and contracted gene families.
Class	Order	Species	Dataset
Cyanidiophyceae	Cyanidiales	Galdieria sulphuraria	See tab "Red algal species"
Cyanidiophyceae	Cyanidiales	Cyanidioschyzon merolae	See tab "Red algal species"
Cyanidiophyceae	Cyanidiales	Cyanidiococcus yangmingshanensis	See tab "Red algal species"
Bangiophyceae	Bangiales	Pyropia yezoensis	See tab "Red algal species"
Bangiophyceae	Bangiales	Porphyra umbilicalis	See tab "Red algal species"
Porphyridiophyceae	Porphyridiales	Porphyridium purpureum	See tab "Red algal species"
Stylonematophyceae	Stylonematales	Rhodosorus marinus	See tab "Red algal species"
Florideophyceae	Gigartinales	Chondrus crispus	See tab "Red algal species"
Florideophyceae	Gigartinales	Kappaphycus alvarezii	See tab "Red algal species"
Florideophyceae	Bonnemaisoniales	Asparagopsis taxiformis	See tab "Red algal species"
Florideophyceae	Gracilariales	Gracilaria domingensis	See tab "Red algal species"
Florideophyceae	Gracilariales	Gracilariopsis chorda	See tab "Red algal species"
Florideophyceae	Gracilariales	Gracilaria vermiculophylla	See tab "Red algal species"
Florideophyceae	Gracilariales	Crassa (Gracilaria) caudata	See tab "Red algal species"
Florideophyceae	Gracilariales	Gracilaria gracilis	See tab "Red algal species"
Florideophyceae	Gracilariales	Agarophyton chilense (Gracilaria chilensis)	See tab "Red algal species"
Florideophyceae	Ceramiales	Bostrychia moritziana	See tab "Red algal species"
Florideophyceae	Ceramiales	Griffithsia pacifica	See tab "Red algal species"
Florideophyceae	Ceramiales	Chondria armata	See tab "Red algal species"
Florideophyceae	Ceramiales	Digenea simplex	See tab "Red algal species"
Cryptophyta	Cryptophyta	Guillardia theta	https://www.ncbi.nlm.nih.gov/datasets/genome/GCF_000315625.1/
Chlorophyta	Chlorellales	Chlorella sorokiniana DOE1412	https://genome.jgi.doe.gov/portal/pages/dynamicOrganismDownload.jsf?organism=ChloDOE1412_1
Chlorophyta	Chlamydomonadales	Chlamydomonas reinhardtii	https://www.ncbi.nlm.nih.gov/datasets/genome/GCF_000002595.2/
Chlorophyta	Mamiellales	Micromonas commoda	https://www.ncbi.nlm.nih.gov/datasets/genome/GCF_000090985.2/
Chlorophyta	Bryopsidales	Ostreobium quekettii	https://www.ncbi.nlm.nih.gov/datasets/genome/GCA_905146915.1/
Embryophyta	Amborellales	Amborella trichopoda	https://www.ncbi.nlm.nih.gov/datasets/genome/GCF_000471905.2/
Embryophyta	Brassicales	Arabidopsis thaliana	https://www.ncbi.nlm.nih.gov/datasets/genome/GCF_000001735.4/
Embryophyta	Poales	Zea mays	https://www.ncbi.nlm.nih.gov/datasets/genome/GCF_902167145.1/
Embryophyta	Poales	Oryza sativa	https://www.ncbi.nlm.nih.gov/datasets/genome/GCF_034140825.1/
Embryophyta	Polypodiales	Ceratopteris richardii	https://www.ncbi.nlm.nih.gov/datasets/genome/GCA_020310875.1/
Embryophyta	Cycadales	Cycas micholitzii	https://bioinformatics.psb.ugent.be//plaza/versions/gymno-plaza/download
Embryophyta	Gnetales	Gnetum montanum	https://bioinformatics.psb.ugent.be//plaza/versions/gymno-plaza/download
Embryophyta	Marchantiales	Marchantia polymorpha	https://www.ncbi.nlm.nih.gov/datasets/genome/GCA_003032435.1/
Embryophyta	Nymphaeales	Nymphaea colorata	https://www.ncbi.nlm.nih.gov/datasets/genome/GCF_008831285.2/
Embryophyta	Funariales	Phycomitrium patens	https://www.ncbi.nlm.nih.gov/datasets/genome/GCF_000002425.4/
Embryophyta	Solanales	Solanum lycopersicum	https://www.ncbi.nlm.nih.gov/datasets/genome/GCF_036512215.1/
KCM grade	Klebsormidiales	Klebsormidium nitens	https://www.ncbi.nlm.nih.gov/datasets/genome/GCA_000708835.1/
ZCC grade	Charales	Chara braunii	https://www.ncbi.nlm.nih.gov/datasets/genome/GCA_003427395.1/
ZCC grade	Zygnematales	Zygnema circumcarinatum SAG698-1b	https://phycocosm.jgi.doe.gov/Zygcir6981b_2/Zygcir6981b_2.home.html; Feng et al 2024

### Sheet: DS3
Supplemental Table 3. Species datasets, sequencing and assembly information. Datset 3 (DS3) used for the comparative genomic analyses and to define Ceramiales- and Rhodomelaceae-specific orthogroups.
Class	Order	Species
Cyanidiophyceae	Cyanidiales	Galdieria sulphuraria
Cyanidiophyceae	Cyanidiales	Cyanidioschyzon merolae
Cyanidiophyceae	Cyanidiales	Cyanidiococcus yangmingshanensis
Bangiophyceae	Bangiales	Pyropia yezoensis
Bangiophyceae	Bangiales	Porphyra umbilicalis
Porphyridiophyceae	Porphyridiales	Porphyridium purpureum
Stylonematophyceae	Stylonematales	Rhodosorus marinus
Florideophyceae	Gigartinales	Chondrus crispus
Florideophyceae	Gigartinales	Kappaphycus alvarezii
Florideophyceae	Bonnemaisoniales	Asparagopsis taxiformis
Florideophyceae	Gracilariales	Gracilaria domingensis
Florideophyceae	Gracilariales	Gracilariopsis chorda
Florideophyceae	Gracilariales	Gracilaria vermiculophylla
Florideophyceae	Gracilariales	Crassa (Gracilaria) caudata
Florideophyceae	Gracilariales	Gracilaria gracilis
Florideophyceae	Gracilariales	Agarophyton chilense (Gracilaria chilensis)
Florideophyceae	Ceramiales	Bostrychia moritziana
Florideophyceae	Ceramiales	Griffithsia pacifica
Florideophyceae	Ceramiales	Chondria armata
Florideophyceae	Ceramiales	Digenea simplex

### Sheet: Bostrychia sequencing
Supplemental Table 3. Species datasets, sequencing and assembly information. Total number of reads and total sequence length of Nanopore reads and PacBio sequencing reads of the male and female gametophyte of Bostrychia.
Sequencing	Dataset	Total length	Number reads
Nanopore long reads	Male unprocessed reads	8,735,009,721	1,951,292
Nanopore long reads	Female unprocessed reads	26,486,398,456	7,461,657
Pacbio long reads	Total subreads (Male + Female)	496,510,791,887	57,904,138
Pacbio long reads	Male ccs reads reads before DeepConsensus	16,703,235,739	1,655,965
Pacbio long reads	Female ccs reads reads before DeepConsensus	9,913,540,717	887.515
Pacbio long reads	Male hifi reads after DeepConsensus	16,359,000,654	1,628,212
Pacbio long reads	Female hifi reads after DeepConsensus	9,712,723,228	872.737

### Sheet: Bostrychia HiC
Supplemental Table 3. Species datasets, sequencing and assembly information. Hi-C reads statistics of the male and female dataset of Bostrychia.
Hi-C Library	Male	Female
Sequenced Read Pairs	45,113,159	55,026,597
Normal Paired	31,317,486 (69.42%)	43,863,311 (79.71%)
Chimeric Paired	12,099,502 (26.82%)	9,052,854 (16.45%)
Chimeric Ambiguous	1,322,466 (2.93%)	807,755 (1.47%)
Unmapped	373,705 (0.83%)	1,302,677 (2.37%)
Ligation Motif Present	17,678,744 (39.19%)	17,419,067 (31.66%)
Alignable (Normal+Chimeric Paired)	43,416,988 (96.24%)	52,916,165 (96.16%)
Unique Reads	36,479,345 (80.86%)	30,594,441 (55.60%)
PCR Duplicates	6,881,759 (15.25%)	22,141,151 (40.24%)
Optical Duplicates	55,884 (0.12%)	180,573 (0.33%)
Library Complexity Estimate	121,734,185	43,605,661
Intra-fragment Reads	7,097,722 (15.73% / 19.46%)	5,654,843 (10.28% / 18.48%)
Below MAPQ Threshold	4,782,612 (10.60% / 13.11%)	2,214,551 (4.02% / 7.24%)
Hi-C Contacts	24,599,011 (54.53% / 67.43%)	(41.30% / 74.28%)
Ligation Motif Present	13,345,074 (29.58% / 36.58%)	11,217,346 (20.39% / 36.66%)
3' Bias (Long Range)	54% - 46%	44% - 56%
Pair Type %(L-I-O-R)	25% - 25% - 25% - 25%	25% - 25% - 25% - 25%
Inter-chromosomal	8,566,335 (18.99% / 23.48%)	4,496,676 (8.17% / 14.70%)
Intra-chromosomal	16,032,676 (35.54% / 43.95%)	18,228,371 (33.13% / 59.58%)
Short Short Range (<20Kb)	13,725,549 (30.42% / 37.63%)	15,105,567 (27.45% / 49.37%)
Short Long Range (>20Kb)	2,307,041 (5.11% / 6.32%)	3,122,714 (5.67% / 10.21%)

### Sheet: Bostrychia assemblies
Supplemental Table 3. Species datasets, sequencing and assembly information. Statistics of draft and chromosome-level genome assemblies generated for the male and female gametophytes of Bostrychia.
									BUSCO
Sex	Sample	Tools	Read dataset	Number scaffolds/chromosomes	Average contig length (Bp)	N50	Total length (Bp)	Number gaps	C	[S	D]	F	M	n
Male	Draft assembly	Hifiasm + Racon	Nanopore + PacBio HiFi reads	3.098	385841.69	1,012,747	1,195,337,557	NA	78.9%	71.4%	7.5%	7.1%	14.0%	255
Male	Draft assembly + HiC	Hifiasm + Racon + HiC + TGS_GapCloser	Nanopore + PacBio HiFi reads	32	32566350.78	36,467,068	1,042,123,225	229	76.5%	74.9%	1.6%	7.5%	16.0%	255
Male	Draft assembly + HiC + Manual edits	Hifiasm + Racon + HiC + TGS_GapCloser + Manual edits	Nanopore + PacBio HiFi reads	32	32565048.88	36,467,068	1,042,081,564	228	73.7%	72.5%	1.2%	4.3%	22.0%	255
Female	Draft assembly	Flye + Racon	Nanopore + PacBio HiFi reads	11.876	98875.21	1,146,516	1,174,242,046	NA	78.4%	69.4%	9.0%	6.7%	14.9%	255
Female	Draft assembly + HiC	Flye + Racon + HiC + TGS_GapCloser	Nanopore + PacBio HiFi reads	32	31817599.28	35,793,796	1,018,163,177	589	76.5%	75.3%	1.2%	7.1%	16.4%	255
Female	Draft assembly + HiC + Manual edits	Flye + Racon + HiC + TGS_GapCloser + Manual edits	Nanopore + PacBio HiFi reads	32	31793439.09	35,793,796	1,017,390,051	589	73.7%	72.9%	0.8%	3.9%	22.4%	255

### Sheet: Filtered assemblies red algae
Supplemental Table 3. Species datasets, sequencing and assembly information. Statistics of filtered assemblies of Chondria, Digenea and Griffithsia.
Species	Original assembly length (Bp)	Original number of contigs	Filtered assembly length	Filtered number of contigs
Chondria armata	507,583,893	2990	468,616,788	2615
Digenea simplex	299,321,041	8254	222,357,298	5786
Griffithsia pacifica	226,011,592	46.187	123,441,430	31.801
