## Supplemental Table 6 for "The expanded *Bostrychia moritziana* genome unveils evolution in the most diverse and complex order of red algae"

### Sheet: MC_repeats
Supplemental Table 6. Manually curated transposable elements and repeats that carry at least one Plavaka associated gene. Other accessory genes are marked as "AG" (accessory gene). PAG4 refers to an additional gene that was found in several Plavaka elements but not the most abundant ones in Bostrychia.
Species	Superfamily	Family	Status	Length (bp)	TSD	Source	ORFs	Notes
Bostrychia moritziana	EnSpm-Plavaka	Plavaka-1_BOSMO	complete	17465	2	this study	PAG1 (–), PAG2 (–), PAG3 (+), Tpase (+)	CGTCT-AGACG terminal motif; 31 nt TIRs
Bostrychia moritziana	EnSpm-Plavaka	Plavaka-2_BOSMO	complete	18503	2	this study	PAG1 (–), PAG2 (–), PAG3 (–), Tpase (+)	CGTCT-AGACG terminal motif; 34 nt TIRs
Bostrychia moritziana	EnSpm-Plavaka	Plavaka-3_BOSMO	complete	19090	2	this study	PAG1 (–), Tpase (+), PAG2 (–), PAG3 (–)	CGACG-CGTCG terminal motif; 35 nt TIRs
Bostrychia moritziana	EnSpm-Plavaka	EnSpm-4_BOSMO	complete	10179	2	this study	PAG4 (–), PAG1 (+), Tpase (+)	CACTG-CAGTG terminal motif; 35 nt TIRs
Bostrychia moritziana	EnSpm-Plavaka	EnSpm-5_BOSMO	complete	10918	2	this study	PAG4 (–), PAG1 (+), Tpase (+)	CACTG-CAGTG terminal motif; 15 nt TIRs
Gracilaria chilensis	EnSpm-Plavaka	Plavaka-1_AGACH	complete	18747	2	this study	Tpase (+), PAG1 (–), PAG2 (–), PAG3 (+)	CGTCA-AGACG terminal motif; 23 nt TIRs
Gracilaria chilensis	Unknown	TLH-1_AGACH	?	27398		this study	Helicase (–), PAG2 (–), PAG3 (+), AG (–)	potentially occurs in tandem; variable length internal satellite; helicase homolgous to those of TLH elements of Chondrus and Kappophycus
Porphyra umbilicalis	EnSpm-Plavaka	EnSpm-1_PORUM	complete	14708	2	this study	Tpase (+), AG (–)	CACAG-CAGTG terminal motif; 13 nt TIRs; accessory gene encodes protein with predicted JmjC domain
Porphyra umbilicalis	EnSpm-Plavaka	EnSpm-2_PORUM	complete	14745	2	this study	Tpase (+), AG (–)	CACAG-CAGTG terminal motif; 13 nt TIRs; accessory gene encodes protein with predicted JmjC domain
Porphyra umbilicalis	Unknown	Uk-1_PORUM	complete	37326		this study	AG (+), AG (–), PAG2 (–), AG (–), AG (+), Fanzor (+)	at least 6 long ORFs; sub-families with variable internal regions exist
Pyropia yezoensis	EnSpm-Plavaka	EnSpm-1_NeYe	complete	14321	2	this study	Tpase (+/–), AG (+), AG (+)	CACAG-CTGTG terminal motif; 16 nt TIRs; likely nonautonomous, tpase ORF in two framgents on opposite strands
Pyropia yezoensis	Zisupton	Zisupton-1_NeYe	complete	26216	7	this study	AG (+), AG (+), Tpase (+), PAG2 (–), AG (–)	~125 nt sub-TIR, 5 nt unique at each end; 7 bp TSD based on single full-length copy; only SET domain of PAG2 is present; ORF5 encodes an Ulp1 peptidase
Pyropia yezoensis	Unknown	Uk-1_NeYe	complete	52704		Repbase*	PAG3 (+), PAG2 (+), AG (+), Fanzor (+)	*extended at 5' end; sub-families with variable internal regions exist; at least four major ORFs, ORF3 encodes a helicase; defined ends, classification unknown
Chondrus crispus	EnSpm-Plavaka	EnSpm-1_CCri	complete	11607	2	Repbase	PAG1 (–), Tpase (+), PAG4 (–)	PAG1 contains possible C-terminal fusion
Chondrus crispus	EnSpm-Plavaka	EnSpm-2C_CCri	complete	19261	2	Repbase	Tpase (+), PAG2 (–), PAG3 (+), PAG4 (+), PAG1 (–)
Chondrus crispus	EnSpm-Plavaka	EnSpm-3_CCri	complete	17681		Repbase	Tpase (+), PAG2 (–), PAG3 (+), PAG4 (+), PAG1 (–)
Chondrus crispus	EnSpm-Plavaka	EnSpm-4_CCri	complete	16170	2	Repbase	PAG4 (–), PAG1 (+), AG (+), Tpase (+)
Chondrus crispus	EnSpm-Plavaka	EnSpm-5_CCri	complete	19651	2	Repbase	PAG4 (–), PAG1 (+), AG (–), AG (+), Tpase (+)
Chondrus crispus	EnSpm-Plavaka	EnSpm-6_CCri	complete	11173	2	Repbase	PAG1 (–), Tpase (+), PAG4 (–)
Chondrus crispus	EnSpm-Plavaka	EnSpm-7_CCri	complete	19846	2	Repbase	AG (–), PAG1 (–), Tpase (+), PAG4 (–), AG (+)
Chondrus crispus	EnSpm-Plavaka	EnSpm-8_CCri	complete	11689	2	Repbase	AG (+), PAG1 (–), Tpase (+), PAG4 (–)
Chondrus crispus	EnSpm-Plavaka	EnSpm-9_CCri	complete	20249		Repbase	Tpase (+), PAG4 (+), PAG1 (–), AG (+), AG (–)
Chondrus crispus	EnSpm-Plavaka	EnSpm-14_CCri	complete	13238	2	Repbase	Tpase (+), PAG1 (–)
Chondrus crispus	EnSpm-Plavaka	EnSpm-28_CCri	complete	21832		Repbase	PAG1 (–), PAG3 (+), PAG2 (–), PAG4 (–), Tpase (+)
Chondrus crispus	EnSpm-Plavaka	EnSpm-31_CCri	complete	12806		Repbase	PAG1 (–), Tpase (+)
Chondrus crispus	MuDR	MuDR-13_CCri	complete	24996	9	Repbase	AG (+), PAG2 (–), PAG3 (+), AG (+), Tpase (+)
Chondrus crispus	Sola1	Sola1-1_CCri	complete	12297		Repbase	Tpase (+), PAG2 (+)	SET domain may be degraded
Chondrus crispus	Sola1	Sola1-2C_CCri	complete	12388		Repbase	PAG2 (–), Tpase (+)	SET domain may be degraded
Chondrus crispus	Sola1	Sola1-3_CCri	complete	9077		Repbase	PAG2 (–), Tpase (+)	SET domain may be degraded
Chondrus crispus	Unknown	TLH-1_CCri	?	24556		Repbase	PAG1 (+), AG (–), PAG2 (+), PAG3 (–), helicase (+)	telomere-linked helicase encoding repeat
Chondrus crispus	Unknown	SAT-1N_CCri	?	3577		Repbase	PAG3 (+)	satellite repeat; based on PAG3 alignment, two predicted proteins in model are likely single protein
Chondrus crispus	Unknown	REP-2_CCri	?	4768		Repbase	PAG3 (+)	tandem array
Kappaphycus alvarezii	EnSpm-Plavaka	Plavaka-1_KAPAL	complete	14255	2	this study	Tpase (+), PAG1 (–), PAG2 (–), PAG3 (+)	CGTCT-AGACG termini; 25 bp TIRs; several internal deletions in copies
Kappaphycus alvarezii	Sola1	Sola1-1_KAPAL	incomplete	8821		this study	PAG2 (–), Tpase (+)	incomplete RE
Kappaphycus alvarezii	Unknown	TLH-1_KAPAL	incomplete	11566		this study	PAG2 (+), helicase (+)	incomplete LE
