## Supplemental Table 8 for "The expanded *Bostrychia moritziana* genome unveils evolution in the most diverse and complex order of red algae"

### Sheet: CAZy Summary
Supplemental Table 8. Annotated carbohydrate-active enzymes. Summary of annotated glycosyltransferase and glycoside hydrolase families.
Glycosyltransferase			Glycoside Hydrolases
Family	Count		Family	Count
GT1	3		GH1	1
GT2	14		GH6	1
GT4	7		GH13	3
GT5	1		GH14	1
GT7	2		GH16	7
GT8	3		GH19	1
GT11	2		GH31	2
GT13	1		GH35	3
GT14	7		GH36	2
GT20	7		GH37	1
GT22	2		GH47	3
GT23	1		GH63	8
GT24	1		GH77	1
GT27	2		GH85	1
GT28	4		GH113	12
GT31	1		GH133	1
GT33	1		16	48
GT34	3
GT35	1
GT39	5
GT41	2
GT47	2
GT54	1
GT57	2
GT58	1
GT61	2
GT66	1
GT71	1
GT77	9
GT78	1
GT90	5
GT92	1
32	96

### Sheet: Glycosyltransferase
Supplemental Table 8. Annotated carbohydrate-active enzymes. Annotated glycosyltransferases by gene ID.
Locus ID	GT Family	General Category
Bm07g003500.t1	GT77	Arabinofuranosyltransferase
Bm07g003510.t1	GT77	Arabinofuranosyltransferase
Bm09g003920.t1	GT77	Arabinofuranosyltransferase
Bm04g001200.t1	GT2	Cellulose synthase
Bm18g003450.t1	GT2	Cellulose synthase
Bm18g004110.t1	GT2	Cellulose synthase
Bm21g000360.t1	GT2	Cellulose synthase
Bm01g001120.t1	GT7	Chondroitin synthesis
Bm21g003310.t2	GT7	Chondroitin synthesis
Bm22g001570.t1	GT11	Fucosyltransferase
Bm22g001590.t1	GT11	Fucosyltransferase
Bm28g003070.t1	GT34	Galactosyltransferase
BmVmg000970.t1	GT34	Galactosyltransferase
Bm02g000920.t2	GT77	Galactosyltransferase
Bm02g001040.t1	GT77	Galactosyltransferase
Bm06g000870.t1	GT14	Glucuronosyltransferase
Bm08g000920.t2	GT14	Glucuronosyltransferase
Bm09g000170.t2	GT14	Glucuronosyltransferase
Bm09g001360.t1	GT14	Glucuronosyltransferase
Bm15g000820.t1	GT14	Glucuronosyltransferase
Bm17g000150.t2	GT14	Glucuronosyltransferase
Bm23g000590.t1	GT14	Glucuronosyltransferase
Bm03g002480.t1	GT1	Glycolipid synthesis
Bm03g002520.t1	GT1	Glycolipid synthesis
Bm03g002570.t1	GT1	Glycolipid synthesis
Bm05g006850.t1	GT2	Glycolipid synthesis
Bm11g004010.t1	GT2	Glycolipid synthesis
Bm11g004040.t1	GT2	Glycolipid synthesis
Bm14g002070.t1	GT2	Glycolipid synthesis
Bm20g000750.t2	GT2	Glycolipid synthesis
Bm21g001530.t1	GT2	Glycolipid synthesis
Bm02g003360.t2	GT28	Glycolipid synthesis
Bm02g005200.t1	GT28	Glycolipid synthesis
Bm04g005920.t1	GT28	Glycolipid synthesis
Bm13g005240.t1	GT28	Glycolipid synthesis
Bm12g002210.t1	GT4	Glycolipid synthesis
Bm23g003610.t1	GT4	Glycolipid synthesis
Bm25g001800.t1	GT4	Glycolipid synthesis
Bm30g000810.t1	GT4	Glycolipid synthesis
Bm30g000850.t1	GT4	Glycolipid synthesis
Bm03g002180.t1	GT8	Glycolipid synthesis
Bm17g005230.t1	GT8	Glycolipid synthesis
Bm01g004890.t1	GT78	Mannosylglycerate synthase
Bm05g003060.t2	GT71	Mannosyltransferase
Bm06g002790.t1	GT23	n/a
BmUfg001360.t1	GT34	n/a
Bm10g004580.t1	GT77	n/a
Bm29g000630.t1	GT92	n/a
Bm23g001000.t1	GT13	Protein glycosylation
Bm01g001340.t1	GT2	Protein glycosylation
Bm05g003670.t1	GT2	Protein glycosylation
Bm07g003110.t1	GT2	Protein glycosylation
Bm16g004590.t1	GT2	Protein glycosylation
Bm01g005770.t1	GT22	Protein glycosylation
Bm18g000060.t2	GT22	Protein glycosylation
Bm07g001590.t1	GT24	Protein glycosylation
Bm08g000560.t1	GT27	Protein glycosylation
Bm21g003970.t1	GT27	Protein glycosylation
Bm07g003220.t1	GT31	Protein glycosylation
Bm05g002300.t1	GT33	Protein glycosylation
Bm03g000760.t1	GT39	Protein glycosylation
Bm06g003900.t2	GT39	Protein glycosylation
Bm09g003220.t1	GT39	Protein glycosylation
Bm09g004340.t1	GT39	Protein glycosylation
Bm21g002780.t1	GT39	Protein glycosylation
Bm15g003710.t1	GT4	Protein glycosylation
Bm02g004640.t2	GT41	Protein glycosylation
Bm13g003570.t1	GT41	Protein glycosylation
Bm04g005470.t1	GT54	Protein glycosylation
Bm02g004620.t1	GT57	Protein glycosylation
Bm21g002400.t1	GT57	Protein glycosylation
Bm17g002820.t1	GT58	Protein glycosylation
Bm21g001170.t1	GT66	Protein glycosylation
Bm01g005650.t1	GT90	Protein glycosylation
Bm02g005600.t1	GT90	Protein glycosylation
Bm06g002400.t3	GT90	Protein glycosylation
Bm09g004680.t1	GT90	Protein glycosylation
Bm13g002260.t1	GT90	Protein glycosylation
Bm12g004600.t1	GT35	Starch synthesis
Bm01g004230.t1	GT5	Starch synthesis
Bm05g004160.t1	GT20	Trehalose synthase
Bm09g003170.t2	GT20	Trehalose synthase
Bm15g003540.t1	GT20	Trehalose synthase
Bm21g003500.t1	GT20	Trehalose synthase
Bm28g002930.t2	GT20	Trehalose synthase
Bm29g000830.t1	GT20	Trehalose synthase
Bm29g000840.t1	GT20	Trehalose synthase
Bm12g000170.t2	GT4	Xylosyltransferase
Bm06g001420.t1	GT47	Xylosyltransferase
Bm07g005010.t1	GT47	Xylosyltransferase
Bm13g001810.t1	GT61	Xylosyltransferase
Bm26g002180.t1	GT61	Xylosyltransferase
Bm16g002490.t1	GT77	Xylosyltransferase
Bm16g004920.t1	GT77	Xylosyltransferase
Bm21g001640.t1	GT77	Xylosyltransferase
Bm01g002180.t1	GT8	Xylosyltransferase/Glucuronyltransferase

### Sheet: Glycoside Hydrolase
Supplemental Table 8. Annotated carbohydrate-active enzymes. Annotated glycoside hydrolases by gene ID.
Locus ID	GH family	General Category
Bm26g002570.t1	GH1	Glucosidase
Bm08g003400.t1	GH113	Mannanase
Bm10g003340.t1	GH113	Mannanase
Bm10g005500.t1	GH113	Mannanase
Bm14g000850.t1	GH113	Mannanase
Bm15g004230.t1	GH113	Mannanase
Bm17g003900.t1	GH113	Mannanase
Bm17g003910.t1	GH113	Mannanase
Bm27g000320.t1	GH113	Mannanase
Bm27g000570.t1	GH113	Mannanase
Bm27g000710.t1	GH113	Mannanase
Bm30g002610.t1	GH113	Mannanase
Bm30g002620.t1	GH113	Mannosidase
Bm07g005740.t1	GH13	Starch
Bm06g003420.t1	GH13	Starch
Bm01g001560.t1	GH13	Starch
Bm23g004450.t1	GH133	Starch
Bm23g001730.t2	GH14	Starch
Bm05g007120.t1	GH16	Agarase
Bm07g000540.t1	GH16	Agarase
Bm03g003770.t1	GH16	Lichenase
Bm12g000340.t1	GH16	Lichenase
Bm29g001840.t1	GH16	Lichenase
Bm07g000310.t1	GH16	Porphyranase
Bm15g001020.t1	GH16	Porphyranase
Bm18g000780.t2	GH19	Chitinase
Bm17g003890.t1	GH31	Galactosidase
Bm01g004480.t1	GH31	Glucosidase
Bm06g002280.t1	GH35	Galactosidase
Bm15g001490.t1	GH35	Galactosidase
Bm17g003560.t1	GH35	Galactosidase
Bm24g001680.t1	GH36	Galactosidase
Bm02g004540.t1	GH36	Galactosidase
Bm12g003990.t1	GH37	Trehalase
Bm05g005730.t1	GH47	Protein glycosylation
Bm06g002310.t1	GH47	Protein glycosylation
Bm13g000540.t2	GH47	Protein glycosylation
Bm16g005120.t1	GH6	Cellulase
Bm04g002530.t2	GH63	Glucosidase
Bm09g003040.t1	GH63	Mannosylglycerate hydrolase
Bm09g003050.t1	GH63	Mannosylglycerate hydrolase
Bm09g003070.t1	GH63	Mannosylglycerate hydrolase
Bm09g003090.t1	GH63	Mannosylglycerate hydrolase
Bm09g003120.t1	GH63	Mannosylglycerate hydrolase
Bm09g003210.t1	GH63	Mannosylglycerate hydrolase
Bm09g003270.t2	GH63	Mannosylglycerate hydrolase
Bm14g002090.t1	GH77	Starch
Bm06g002130.t1	GH85	Protein glycosylation
